# Rif1 regulates telomere length through conserved HEAT repeats

**DOI:** 10.1101/2020.11.24.394866

**Authors:** Calla B Shubin, Rini Mayangsari, Ariel D Swett, Carol W Greider

## Abstract

In budding yeast, Rif1 negatively regulates telomere length, but the mechanism of this regulation has remained elusive. Previous work identified several functional domains of Rif1, but none of these has been shown to mediate telomere length. To define Rif1 domains responsible for telomere regulation, we localized truncations of Rif1 to a single specific telomere and measured telomere length of that telomere compared to bulk telomeres. We found that a domain in the N-terminus containing HEAT repeats, Rif1_177-996_, was sufficient for length regulation when tethered to the telomere. Charged residues in this region were previously proposed to mediate DNA binding. We found that mutation of these residues disrupted telomere length regulation even when Rif1 was tethered to the telomere. Mutation of other conserved residues in this region, which were not predicted to interact with DNA, also disrupted telomere length maintenance, while mutation of conserved residues distal to this region did not. Our data suggests that conserved amino acids in the region from 436 to 577 play a functional role in telomere length regulation, which is separate from their proposed DNA-binding function. We propose that the Rif1 HEAT repeats region represents a protein-protein binding interface that mediates telomere length regulation.
