## Supplementary Table 1 for "Rif1 regulates telomere length through conserved HEAT repeats"

### Sheet: Strain List
Strain ID	Genotype	Source	Construct for cloning	Primer 1	Primer 2	Additional information
SSy161	MATa ade2-1 ura3-1 his3-11,15 trp1-1 leu2-3,112 can1-100 bar1::hisG	N/A
CVy61	SSy161 + TRP1::BrdU–Inc	https://doi.org/10.1002/yea.1406
CALy11	CVy61 + rif1∆::kanmx	https://doi.org/10.7554/eLife.58066
CALy320	CALy117 + rif11-1322-6xFLAG::KANMX	This study	pAS35	AS101	CS201	Extend homology by PCR with CS315, AS100
JHUy783	tel1∆::HYGR	Greider Lab
CALy117, 118	CVy61 + 1L 5XUAS landing pad	This study	pCS33	CS155	CS218	Digest PCR product	I-Sce1	DpnI
CALy202, 203	CALy117 + rif1∆::KANMX	This study	gDNA (CALy11)	OCC23	OCC84
CALy286, 287	CALy117 + rif11-1322GBD-6xFLAG::KANMX	This study	pCS172	RW432	OCC84
CALy290, 291	CALy117 + rif11-1322(K437E K563E K570E) GBD-6xFLAG::KANMX	This study	pCS171	RW428	OCC84
CALy328, 329	CALy117 + rif11-1322-6xFLAG::KANMX	This study	gDNA (CALy320)	RW431	CS323
CALy375, 376	CALy117 + rif1177-1322GBD-6xFLAG::KANMX	This study	pCS184	OCC23	OCC84
CALy408, 409	CALy117 + rif1-cmycNLS177-1322GBD-6xFLAG::KANMX	This study	pCS189	OCC23	OCC84
CALy428, 429	CALy117 + rif11-996GBD-6xFLAG::KANMX	This study	pCS193	RW430	CS323
CALy432, 439	CALy117 + rif1-cmycNLS177-996GBD-6xFLAG::KANMX	This study	pCS193	OCC23	CS323
CALy442, 443	CALy117 + RIF1-6xFLAG::KANMX	This study	pCS177	AS100	CS383
CALy454, 455	CALy117 + rif1-cmycNLS177-996 (K437E K563E K570E)GBD-6xFLAG::KANMX	This study	pCS195	OCC23	OCC84
CALy460, 461	CALy117 + rif1-cmycNLS177-996 (M436A T564A R565A W572A)GBD-6xFLAG::KANMX	This study	pCS198	OCC23	OCC84
CALy462, 463	CALy117 + rif1-cmycNLS177-996 (K437R K563R K570R)GBD-6xFLAG::KANMX	This study	pCS196	OCC23	OCC84
CALy465, 465	CALy117 + rif1-cmycNLS177-996 (T504E S584E T775E S824E)GBD-6xFLAG::KANMX	This study	pCS210	OCC23	OCC84
CALy472, 473	CALy117 + tel1∆::HYGR	This study	gDNA (JHUy783)	OCC25	OCC80
CALy478, 479	CALy117 + rif1-cmycNLS177-996 (T504A S584A T775A S824A)GBD-6xFLAG::KANMX	This study	pCS209	OCC23	OCC84
CALy480, 481	CALy117 + rif1-cmycNLS177-996 (K349A K363A)GBD-6xFLAG::KANMX	This study	pCS207	OCC23	OCC84
CALy486, 487	CALy472 + rif1-cmycNLS177-996GBD-6xFLAG::KANMX	This study	pCS193	OCC23	CS323
CALy488, 489	CALy472 + rif1-cmycNLS177-996 (T504A S584A T775A S824A)GBD-6xFLAG::KANMX	This study	pCS209	OCC23	OCC84
CALy490, 491	CALy472 + rif1-cmycNLS177-996 (T504E S584E T775E S824E)GBD-6xFLAG::KANMX	This study	pCS210	OCC23	OCC84
CALy498, 499	CALy117 + rif1-cmycNLS177-996 (N867A W868A)GBD-6xFLAG::KANMX	This study	pCS211	OCC23	OCC84
CALy503, 539	CALy117 + rif1-cmycNLS177-996 (F236A E237A N243A)GBD-6xFLAG::KANMX	This study	pCS214	OCC23	OCC84
CALy505, 546	CALy117 + rif1-cmycNLS177-996 (R299A Q303A R306A)GBD-6xFLAG::KANMX	This study	pCS215	OCC23	OCC84
CALy506, 507	CALy117 + rif1-cmycNLS177-996 (W524A Y532A)GBD-6xFLAG::KANMX	This study	pCS216	OCC23	OCC84
CALy508, 509	CALy117 + rif1-cmycNLS177-996 (Y577A)GBD-6xFLAG::KANMX	This study	pCS217	OCC23	OCC84
CALy520, 521	CALy117 + rif1-cmycNLS177-996 (K437A K563A K570A) GBD-6xFLAG::KANMX	This study	pCS222	OCC23	OCC84
CALy530, 531	CALy117 + rif1-cmycNLS177-996 (Y577R)GBD-6xFLAG::KANMX	This study	pCS230	OCC23	OCC84

### Sheet: Strains by Figure
Figure 1
CALy117, 118
CALy202, 203
CALy328, 329
CALy286, 287
CALy442, 443
Figure 2
CALy117, 118
CALy202, 203
CALy328, 329
CALy286, 287
CALy375, 376
CALy408, 409
Figure 3
CALy117, 118
CALy328, 329
CALy286, 287
CALy408, 409
CALy428, 429
CALy432, 439
CALy202, 203
Figure 4
CALy117, 118
CALy328, 329
CALy202, 203
CALy472, 473
CALy432, 439
CALy486, 487
CALy478, 479
CALy488, 489
CALy465, 465
CALy490, 491
Figure 5
CALy117, 118
CALy328, 329
CALy286, 287
CALy290, 291
CALy432, 439
CALy454, 455
CALy462, 463
CALy520, 521
Figure 6
CALy117, 118
CALy503, 539
CALy505, 546
CALy480, 481
CALy460, 461
CALy506, 507
CALy508, 509
CALy498, 499
CALy432, 439
CALy530, 531
Supplementary Figure S2
CALy117, 118
CALy503, 539
CALy505, 546
CALy480, 481
CALy460, 461
CALy506, 507
CALy508, 509
CALy498, 499
CALy432, 439
CALy530, 531

### Sheet: Cloning
PRIMERS	SEQUENCE	SOURCE
AS100	GCGAATTTTGAAAGATTGTGCGAATTATTGGGTTATGATAACGTTTTCCC	This study
AS101	TATCCAGGTTCCGGCTACGCAGGGAATGAAAGAGCCCGGGATACATTATACGAAGTTATG	This study
CS155	GATGGATATCTGCAGAATTCGCCCTTATTACCCTGTTATCCCTACACAC	This study
CS201	AGTGAGCGCGCGTAATACGACTCACTATAGGGCGAATTGG	This study
CS218	CTCGAGCCGAACGTTCTTACTCTCATATCCCTACTTAGGTTCAGTTAGCCGTACAACTGTGGGAATACTCAGGT	This study
CS315	CAAACTTACAGAGAAAAGTGGATTCTCAAGATATCCAGGTTCCGGCTACG	This study
CS323	GTGCGAATTATTGGGTTATGATAACG	This study
CS383	AAGAAACTTGAGAATTGAATTATTAGATTTTATGATGAGGCTCGAATATTACTCAAACAG	This study
OCC23	TTTTCAGTTCTTTGTGTTTTTCCTC	This study
OCC25	CACATGATATTATGAGCGTGATAGG	This study
OCC80	ATCTACGTCGATTTCTTTCATTTTG	This study
OCC84	GATAAGGATGCCAATATTAATGACG	This study
RW428	TGTTAACGAGGTTGATCAGAAATTCAA	This study
RW430	TTTTTGGTGCTGTTACTTCATCGT	This study
RW431	ACAAAATGCGTCTGATAGCGAGT	This study
RW432	TCATCAAGGGGACTCAAGTAAGGA	This study
PLASMID	DESCRIPTION	SOURCE
pCR2.1	Thermo Fisher Scientific	Thermo: K202020
pAS35	rif11-1322 (PP1BS (K114A V116A F118A I147A L148A R149A) - GBD-6xFLAG::KANMX	This study
pCS33	pCR2.1 + 5XUAS landing pad	This study
pCS171	rif11-1322 (PP1BS (K114A V116A F118A I147A L148A R149A) - HOOK (K437E K563E K570E) GBD-6xFLAG::KANMX	This study
pCS172	rif11-1322 (PP1BS (K114A V116A F118A I147A L148A R149A) - HOOK (K437E K563E K570E) - LOOP (K691E K692E) GBD-6xFLAG::KANMX	This study
pCS177	pCR2.1 + rif11892-1916-6xFLAG::KANMX	This study
pCS184	rif1177-1322GBD-6xFLAG::KANMX	This study
pCS189	rif1-cmycNLS177-1322GBD-6xFLAG::KANMX	This study
pCS193	rif1-cmycNLS177-996GBD-6xFLAG::KANMX	This study
pCS195	rif1-cmycNLS177-996 (K437E K563E K570E) GBD-6xFLAG::KANMX	This study
pCS196	rif1-cmycNLS177-996 (K437R K563R K570R) GBD-6xFLAG::KANMX	This study
pCS198	rif1-cmycNLS177-996 (M436A T564A R565A W572A) GBD-6xFLAG::KANMX	This study
pCS206	pCR2.1 + 1L Telomere probe	This study
pCS207	rif1-cmycNLS177-996 (K349A K363A) GBD-6xFLAG::KANMX	This study
pCS209	rif1-cmycNLS177-996 (T504A S584A T775A S824A) GBD-6xFLAG::KANMX	This study
pCS210	rif1-cmycNLS177-996 (T504E S584E T775E S824E) GBD-6xFLAG::KANMX	This study
pCS211	rif1-cmycNLS177-996 (N867A W868A) GBD-6xFLAG::KANMX	This study
pCS214	rif1-cmycNLS177- 996 ((F236A E237A N243A) GBD-6xFLAG::KANMX	This study
pCS215	rif1-cmycNLS177- 996 (R299A Q303A R306A) GBD-6xFLAG::KANMX	This study
pCS216	rif1-cmycNLS177- 996 (W524A Y532A) GBD-6xFLAG::KANMX	This study
pCS217	rif1-cmycNLS177- 996 (Y577A) GBD-6xFLAG::KANMX	This study
pCS222	rif1-cmycNLS177-996 (K437A K563A K570A) GBD-6xFLAG::KANMX	This study
pCS230	rif1-cmycNLS177- 996 (Y577R) GBD-6xFLAG::KANMX	This study
Cells and enzymes for cloning and Southern digest	SOURCE	SOURCE
Gibson Assembly master mix	New England Biolabs	NEB: E2611L
High Prep PCR Clean Up beads	MagBio	MagBio: AC-60050
NEB5a	New England Biolabs	NEB: C2987H
TOP10	Thermo Fisher Scientific	Thermo: C404010
DH5a	Thermo Fisher Scientific	Thermo: 18265017
I-Sce1	New England Biolabs	NEB: R0694L
DpnI	New England Biolabs	NEB: R0176L
XhoI	New England Biolabs	NEB: R0146L
PvuII-HF	New England Biolabs	NEB: R3151L

### Sheet: Southern probes
1L TELOMERE PROBE FOR SOUTHERN- PCR from pCS206
CS414	ATCACCAGCAACATGTTTGG	This study
CS432	GCAAATTAAAGCCTTCGAGCG	This study
Y' PROBE FOR SOUTHERN- PCR from gDNA
YPrimeFWD	CGCGAATTCGCCCTACAGCACTTCTACATAGC	doi.org/10.1534/genetics.115.177899
YPrimeREV	CGAGAATTCCAGCGTTTGCGTTCCATGACG	doi.org/10.1534/genetics.115.177899

### Sheet: Media Supplements
YEAST MEDIA SUPPLEMENTS
NAM (Nicotinamide)	5mM final to plates	Sigma: 72340-100G
G418 (Geneticin)	200µg/ml final to plates	Life Tech: 11811031
Hygromycin	200µg/ml final to plates	Corning: 30-240-CR
